# Maize brace root mechanics vary by whorl, genotype, and reproductive stage

**DOI:** 10.1101/547794

**Authors:** Ashley N. Hostetler, Lindsay Erndwein, Elahe Ganji, Jonathan W. Reneau, Megan L. Killian, Erin E. Sparks

## Abstract

Root lodging is responsible for significant crop losses world-wide. During root lodging, roots fail by breaking, buckling, or pulling out of the ground. In maize, above-ground roots, called brace roots, have been shown to reduce root lodging susceptibility. However, the underlying structural-functional properties of brace roots that prevent root lodging are poorly defined. In this study, we quantified structural mechanical properties, geometry, and bending moduli for brace roots from different whorls, genotypes, and reproductive stages. Using 3-point bend tests, we show that brace root mechanics are variable by whorl, genotype, and reproductive stage. Generally, we find that within each genotype and reproductive stage, the brace roots from the whorl closest to the ground had higher structural mechanical properties and a lower bending modulus than brace roots from the second whorl. There was additional variation between genotypes and reproductive stages. Specifically, genotypes with higher structural mechanical properties also had a higher bending modulus, and senesced brace roots had lower structural mechanical properties than hydrated brace roots. Collectively these results highlight the importance of considering whorl-of-origin, genotype, and reproductive stage for quantification of brace root mechanics, which is important for mitigating crop loss due to root mechanical failure.
