## Supplemental Tables for "Maize brace root mechanics vary by whorl, genotype, and reproductive stage"

### Sheet: Table 1
		R6												R1/R2
		B73				Oh43				A632				B73				Oh43				A632
K	WR1	119.549	±	57.6551		152.089	±	23.2305		192.999	±	43.392		262.475	±	34.6327		170.017	±	41.2943		191.927	±	20.0835
	WR2	85.9864	±	21.4987		77.0172	±	10.4998		106.829	±	25.4641		138.039	±	23.6349		120.347	±	19.6445		166.069	±	31.6246
UL	WR1	18.4282	±	4.34988		19.0979	±	1.34338		20.6646	±	7.19085		45.6576	±	5.59911		31.5896	±	8.91487		33.9252	±	4.66477
	WR2	11.0579	±	2.67739		10.6382	±	0.961412		10.1954	±	3.82548		25.2774	±	4.5535		29.8981	±	7.78203		33.1956	±	3.2433
BL	WR1	15.3944	±	3.61316		15.241	±	2.60981		13.0382	±	4.35996		38.4922	±	5.75101		22.0097	±	8.68225		31.6831	±	14.7639
	WR2	6.87754	±	2.23462		9.58484	±	1.40439		8.30492	±	4.81539		21.7023	±	5.1242		23.4645	±	3.98932		28.9706	±	6.67828
I	WR1	33.8026	±	15.0596		15.9451	±	8.70403		27.3811	±	19.4401		34.1653	±	17.4941		43.108	±	26.1735		21.7684	±	2.71218
	WR2	11.0577	±	4.02203		6.08228	±	1.72027		4.9139	±	5.14665		21.5183	±	10.0942		38.6687	±	13.5516		26.6989	±	7.50756
E	WR1	0.502903	±	0.5355		1.16926	±	0.598078		1.77028	±	2.88439		1.02275	±	0.617199		0.564553	±	0.443735		0.904864	±	0.0536013
	WR2	0.910904	±	0.436015		1.37699	±	0.447859		4.68704	±	4.7121		0.910851	±	0.660578		0.3417	±	0.0889874		0.660053	±	0.173784

### Sheet: S1
R6 Data
Dependent Variable	Factors	Df	Sum Sq.	Mean Sq.	F Value	Pr(>F)	Significant	Transformation
BRCR - None/All	Number of Whorls in Ground	2	0.65805	0.32902	8.4139	0.0005629	***	Yes
	Genotype	2	0.58958	0.29479	7.5384	0.0011369	**
	Number of Whorls in Ground*Genotype	3	0.18121	0.0604	1.5446	0.21138
	Residuals	65	2.54182	0.0391
BRCR - Individual Whorls	Whorl	2	3.8304	1.91519	39.0873	4.441e-14	***	Yes
	Genotype	2	0.6772	0.33858	6.9101	0.001396	**
	Whorl*Genotype	3	0.2342	0.07808	1.5936	0.193953
	Residuals	133	6.5167	0.049
p < 0.001 (***), p < 0.01 (**), p <0.5 (*), p < 0.1 (.)

### Sheet: S2
R6
	Genotype	Variable	Mean	SD	TukeyHSD Whorl Effect	TukeyHSD Genotype Effect
BRCR - None/All	B73	1 WR in Ground	0.822609	0.028215	a	A
		2 WR in Ground	0.476062	0.279253	b	A
		3 WR in Ground	0.314424	0.174196	c	A
	Oh43	1 WR in Ground	0.716047	0.1066	a	AB
		2 WR in Ground	0.610871	0.0643414	b	AB
		3 WR in Ground	NA	NA		AB
	A632	1 WR in Ground	0.848371	0.128845	a	B
		2 WR in Ground	0.688145	0.176442	b	B
		3 WR in Ground	0.730649	0.232376	c	B
BRCR - Individual Whorls	B73	WR1	0.530735	0.26503	a	A
		WR2	0.871896	0.137649	b	A
		WR3	0.909424	0.100465	b	A
	Oh43	WR1	0.716482	0.105323	a	A
		WR2	0.860889	0.0905916	b	A
		WR3	NA	NA	b	A
	A632	WR1	0.757657	0.147611	a	B
		WR2	0.91538	0.111337	b	B
		WR3	0.983698	0.0154868	b	B

### Sheet: S3
	R6 Data												R1/R2 Data
	Dependent Variable	Factors	Df	Sum Sq.	Mean Sq.	F Value	Pr(>F)	Significant	Transformation				Dependent Variable	Factors	Df	Sum Sq.	Mean Sq.	F Value	Pr(>F)	Significant	Transformation
Structural Mechanical Properties	K	WR	1	0.0073403	0.0073403	35.8271	8.992e-07	***	Yes			Structural Mechanical Properties	K	WR	1	0.00067954	0.00067954	40.088	2.264e-06	***	Yes
		Genotype	2	0.0032503	0.0016252	7.9323	0.001488	**						Genotype	2	0.00026527	0.00013263	7.8243	0.002713	**
		WR*Genotype	2	0.0006615	0.0003307	1.6143	0.213908							WR*Genotype	2	0.00011785	5.892e-05	3.476	0.048773	*
		Residuals	34	0.0069659	0.0002049									Residuals	22	0.00037293	1.695e-05
	UL	WR	1	0.00224425	0.00224425	44.7425	1.113e-07	***	Yes				UL	WR	1	631.06	631.06	15.6852	0.0006641	***
		Genotype	2	3.87e-06	1.93e-06	0.0385	0.9622							Genotype	2	121.98	60.99	1.5159	0.241673
		WR*Genotype	2	4.161e-05	2.08e-05	0.4148	0.6638							WR*Genotype	2	622.95	311.47	7.7418	0.0028471	**
		Residuals	34	0.00170542	5.016e-05									Residuals	22	885.12	40.23
	BL	WR	1	338.44	338.44	20.7734	6.383e-05	***					BL	WR	1	368.68	368.68	6.8333	0.01584	*
		Genotype	2	14.66	7.33	0.4498	0.6415							Genotype	2	355.74	177.87	3.2967	0.05594	.
		WR*Genotype	2	25.31	12.65	0.7767	0.4679							WR*Genotype	2	493.34	246.67	4.5719	0.02186	*
		Residuals	34	553.93	16.29									Residuals	22	1186.99	53.95
Geometry	MajorD	WR	1	17.0803	17.0803	44.3013	1.227e-07	***				Geometry	MajorD	WR	1	0.5544	0.55441	2.7245	0.11302
		Genotype	2	0.7169	0.3585	0.9297	0.4045							Genotype	2	1.0926	0.54629	2.6846	0.09052	.
		WR*Genotype	2	1.5516	0.7758	2.0122	0.1493							WR*Genotype	2	0.9827	0.49137	2.4147	0.1127
		Residuals	34	13.1087	0.3855									Residuals	22	4.4768	0.20349
	MinorD	WR	1	20.537	20.537	31.4964	2.749e-06	***					MinorD	WR	1	0.3397	0.33972	1.3747	0.2535
		Genotype	2	4.4473	2.2237	3.4103	0.04469	*						Genotype	2	1.2618	0.63089	2.553	0.1007
		WR*Genotype	2	0.792	0.396	0.6073	0.55062							WR*Genotype	2	0.8657	0.43287	1.7517	0.1968
		Residuals	34	22.1695	0.652									Residuals	22	5.4366	0.24712
	I	WR	1	0.60579	0.60579	34.1331	1.38e-06	***	Yes				I	WR	1	0.08442	0.084423	0.6397	0.4324		Yes
		Genotype	2	0.11605	0.05802	3.2693	0.05028	.						Genotype	2	0.59892	0.299459	2.2692	0.1271
		WR*Genotype	2	0.03245	0.01623	0.9143	0.41042							WR*Genotype	2	0.21406	0.107031	0.811	0.4572
		Residuals	34	0.60342	0.01775									Residuals	22	2.90329	0.131968
Material Properties	E	WR	1	0.26308	0.263081	14.6021	0.0005388	***	Yes			Material Properties	E	WR	1	0.09505	0.095048	2.3865	0.136652		Yes
		Genotype	2	0.29504	0.14752	8.188	0.0012512	**						Genotype	2	0.60657	0.303287	7.615	0.003068	**
		WR*Genotype	2	0.02724	0.013622	0.7561	0.477241							WR*Genotype	2	0.00639	0.003193	0.0802	0.923221
		Residuals	34	0.61256	0.018017									Residuals	22	0.8762	0.039827
p < 0.001 (***), p < 0.01 (**), p <0.5 (*), p < 0.1 (.)												p < 0.001 (***), p < 0.01 (**), p <0.5 (*), p < 0.1 (.)

### Sheet: S4
R6									R1/R2
	Dependent Variable	Genotype	Whorl	Mean	SD	TukeyHSD Whorl Effect	TukeyHSD Genotype Effect		Dependent Variable	Genotype	Whorl	Mean	SD	TukeyHSD Genotype Effect	TukeyHSD Interaction
Structural Mechanical Properties	K	B73	WR1	119.549	57.6551	a	A	Structural Mechanical Properties	K	B73	WR1	262.475	34.6327		a
			WR2	85.9864	21.4987	b	A				WR2	138.039	23.6349		bc
		Oh43	WR1	152.089	23.2305	a	AB			Oh43	WR1	170.017	41.2943		b
			WR2	77.0172	10.4998	b	AB				WR2	120.347	19.6445		c
		A632	WR1	192.999	43.392	a	B			A632	WR1	191.927	20.0835		ab
			WR2	106.829	25.4641	b	B				WR2	166.069	31.6246		bc
	UL	B73	WR1	18.4282	4.34988	a			UL	B73	WR1	45.6576	5.59911		a
			WR2	11.0579	2.67739	b					WR2	25.2774	4.5535		b
		Oh43	WR1	19.0979	1.34338	a				Oh43	WR1	31.5896	8.91487		b
			WR2	10.6382	0.961412	b					WR2	29.8981	7.78203		b
		A632	WR1	20.6646	7.19085	a				A632	WR1	33.9252	4.66477		ab
			WR2	10.1954	3.82548	b					WR2	33.1956	3.2433		ab
	BL	B73	WR1	15.3944	3.61316	a			BL	B73	WR1	38.4922	5.75101		a
			WR2	6.87754	2.23462	b					WR2	21.7023	5.1242		b
		Oh43	WR1	15.241	2.60981	a				Oh43	WR1	22.0097	8.68225		b
			WR2	9.58484	1.40439	b					WR2	23.4645	3.98932		b
		A632	WR1	13.0382	4.35996	a				A632	WR1	31.6831	14.7639		ab
			WR2	8.30492	4.81539	b					WR2	28.9706	6.67828		ab
Geometry	MajorD	B73	WR1	5.7168	0.589672	a		Geometry	MajorD	B73	WR1	5.71472	0.369544
			WR2	4.7419	0.399866	b					WR2	5.01417	0.290352
		Oh43	WR1	5.45933	0.759546	a				Oh43	WR1	5.59	0.790063
			WR2	4.83644	0.0573346	b					WR2	5.52767	0.392515
		A632	WR1	5.73844	0.618411	a				A632	WR1	4.92333	0.194251
			WR2	4.12218	0.720549	b					WR2	5.115	0.303243
	MinorD	B73	WR1	4.8315	0.621953	a	A		MinorD	B73	WR1	5.30764	0.315154
			WR2	3.5765	0.365899	b	A				WR2	4.695	0.258181
		Oh43	WR1	3.81667	0.496643	a	B			Oh43	WR1	5.178	0.912316
			WR2	2.92922	0.307031	b	B				WR2	5.159	0.492537
		A632	WR1	4.27433	1.13172	a	B			A632	WR1	4.47778	0.160774
			WR2	2.63065	0.695185	b	B				WR2	4.70667	0.357293
	I	B73	WR1	33.8026	15.0596	a	A		I	B73	WR1	34.1653	17.4941
			WR2	11.0577	4.02203	b	A				WR2	21.5183	10.0942
		Oh43	WR1	15.9451	8.70403	a	AB			Oh43	WR1	43.108	26.1735
			WR2	6.08228	1.72027	b	AB				WR2	38.6687	13.5516
		A632	WR1	27.3811	19.4401	a	B			A632	WR1	21.7684	2.71218
			WR2	4.9139	5.14665	b	B				WR2	26.6989	7.50756
Material Properties	E	B73	WR1	0.502903	0.5355	a	A	Material Properties	E	B73	WR1	1.02275	0.617199	A
			WR2	0.910904	0.436015	b	A				WR2	0.910851	0.660578	A
		Oh43	WR1	1.16926	0.598078	a	AB			Oh43	WR1	0.564553	0.443735	B
			WR2	1.37699	0.447859	b	AB				WR2	0.3417	0.0889874	B
		A632	WR1	1.77028	2.88439	a	B			A632	WR1	0.904864	0.0536013	A
			WR2	4.68704	4.7121	b	B				WR2	0.660053	0.173784	A

### Sheet: S5
	Dependent Variable	Factors	Df	Sum Sq.	Mean Sq.	F Value	Pr(>F)	Significant	Transformation
ISolid Assumption	E	WR	1	0.26308	0.263081	14.6021	0.0005388	***	Yes
		Genotype	2	0.29504	0.14752	8.188	0.0012512	**
		WR*Genotype	2	0.02724	0.013622	0.7561	0.477241
		Residuals	34	0.61256	0.018017
ITrue Major	E	WR	1	0.061546	0.061546	9.8762	0.0034617	**	Yes
		Genotype	2	0.128833	0.064416	10.3368	0.0003111	***
		WR*Genotype	2	0.015552	0.007776	1.2478	0.299952
		Residuals	34	0.21188	0.006232
ITrue Minor	E	WR	1	0.051195	0.051195	7.2328	0.011011	*	Yes
		Genotype	2	0.150736	0.075368	10.648	0.0002567	***
		WR*Genotype	2	0.01135	0.005675	0.8017	0.456844
		Residuals	34	0.240657	0.007078
ITrue Average	E	WR	1	0.039862	0.039862	9.1498	0.0047118	**	Yes
		Genotype	2	0.094452	0.047226	10.84	0.0002282	***
		WR*Genotype	2	0.009585	0.004793	1.1	0.344411
		Residuals	34	0.148126	0.004357

### Sheet: S6
	Dependent Variable	Genotype	Whorl	Mean	SD	TukeyHSD Whorl Effect	TukeyHSD Genotype Effect
ITrue Major	E	B73	WR1	0.506558	0.385942	a	A
			WR2	0.792799	0.250505	b	A
		Oh43	WR1	0.863681	0.683962	a	A
			WR2	0.649471	0.210525	b	A
		A632	WR1	0.965179	0.337524	a	B
			WR2	2.12944	1.38557	b	B
ITrue Minor	E	B73	WR1	0.557732	0.386406	a	A
			WR2	0.951394	0.408693	b	A
		Oh43	WR1	1.09994	0.703767	a	AB
			WR2	0.932947	0.188027	b	AB
		A632	WR1	1.457	0.903935	a	B
			WR2	2.79398	1.90838	b	B
ITrue Minor	E	B73	WR1	0.529465	0.386261	a	A
			WR2	0.861342	0.311334	b	A
		Oh43	WR1	0.963555	0.699715	a	A
			WR2	0.753105	0.172678	b	A
		A632	WR1	1.12802	0.448935	a	B
			WR2	2.37852	1.51862	b	B

### Sheet: S7
	Dependent Variable	Factors	Df	Sum Sq.	Mean Sq.	F Value	Pr(>F)	Significant	Transformation
Structural Mechanical Properties	K	WR	1	0.39816	0.39816	72.5251	1.102e-11	***	Yes
		Reproductive Stage	1	0.15813	0.15813	28.8041	1.587e-06	***
		Genotype	2	0.09977	0.04988	9.0862	0.0003824	***
		WR*Rep. Stage	1	0.00224	0.00224	0.4072	0.525992
		WR*Geno	2	0.00015	8e-05	0.0138	0.986293
		Rep. Stage*Geno	2	0.06304	0.03152	5.7414	0.0053932	**
		WR*Rep. Stage*Geno	2	0.05433	0.02717	4.9482	0.0104991	*
		Residuals	56	0.30744	0.00549
	UL	WR	1	0.75232	0.75232	57.9235	3.388e-10	***	Yes
		Reproductive Stage	1	2.28856	2.28856	176.203	< 2.2e-16	***
		Genotype	2	0.01071	0.00535	0.4122	0.66421
		WR*Rep. Stage	1	0.06233	0.06233	4.7993	0.03265	*
		WR*Geno	2	0.04664	0.02332	1.7956	0.17545
		Rep. Stage*Geno	2	0.01136	0.00568	0.4374	0.64789
		WR*Rep. Stage*Geno	2	0.09863	0.04932	3.7971	0.02842	*
		Residuals	56	0.72734	0.01299
	BL	WR	1	0.14353	0.14353	22.3572	1.571e-05	***	Yes
		Reproductive Stage	1	0.77128	0.77128	120.136	1.483e-15	***
		Genotype	2	0.0063	0.00315	0.4905	0.61491
		WR*Rep. Stage	1	0.01745	0.01745	2.7177	0.10484
		WR*Geno	2	0.04905	0.02452	3.8197	0.02786	*
		Rep. Stage*Geno	2	0.03235	0.01618	2.5198	0.08957	.
		WR*Rep. Stage*Geno	2	0.00603	0.00302	0.4696	0.62767
		Residuals	56	0.35952	0.00642
Geometry	I	WR	1	17.759	17.7588	25.9955	4.204e-06	***	Yes
		Reproductive Stage	1	19.795	19.7949	28.9759	1.496e-06	***
		Genotype	2	2.165	1.0826	1.5847	0.214071
		WR*Rep. Stage	1	7.071	7.0706	10.3499	0.002153	**
		WR*Geno	2	0.708	0.3539	0.518	0.598528
		Rep. Stage*Geno	2	4.635	2.3173	3.3921	0.040687	*
		WR*Rep. Stage*Geno	2	1.255	0.6274	0.9185	0.40506
		Residuals	56	38.256	0.6831
p < 0.001 (***), p < 0.01 (**), p <0.5 (*), p < 0.1 (.)

### Sheet: S8
				R6				R1/R2
	Dependent Variable	Whorl	Genotype	Mean	SD	TukeyHSD (WR*Rep. Stage*Geno)		Mean	SD	TukeyHSD (WR*Rep. Stage*Geno)	Sig. Diff. Btwn Rep. Stage
Structural Mechanical Properties	K	WR1	B73	119.549	57.6551	bcd		262.475	34.6327	a	*
		WR2	B73	85.9864	21.4987	d		138.039	23.6349	bcd	NS
		WR1	Oh43	152.089	23.2305	bcd		170.017	41.2943	ab	NS
		WR2	Oh43	77.0172	10.4998	d		120.347	19.6445	bcd	NS
		WR1	A632	192.998	43.392	ab		191.927	20.0835	ab	NS
		WR2	A632	106.829	25.4641	cd		166.069	31.6246	abc	NS
	UL	WR1	B73	18.4282	4.34988	cd		45.6576	5.59911	a	*
		WR2	B73	11.0579	2.67738	de		25.2774	4.5535	bc	*
		WR1	Oh43	19.0979	1.34338	bcd		31.5896	8.91487	abc	NS
		WR2	Oh43	10.6382	0.961412	de		29.8981	7.78203	abc	*
		WR1	A632	20.6646	7.19085	bc		33.9252	4.66477	ab	NS
		WR2	A632	10.1954	3.82548	e		33.1956	3.2433	abc	*
	BL	WR1	B73	15.3944	3.61316			38.4922	5.75101
		WR2	B73	6.87754	2.23462			21.7023	5.1242
		WR1	Oh43	15.2411	2.60981			22.0097	8.68225
		WR2	Oh43	9.58484	1.40439			23.4645	3.98932
		WR1	A632	13.0382	4.35996			31.6831	14.7639
		WR2	A632	8.30492	4.81539			28.9706	6.67828
Geometry	I	WR1	B73	33.8026	15.0596			34.1653	17.4941
		WR2	B73	11.0577	4.02203			21.5183	10.0942
		WR1	Oh43	15.9451	8.70403			43.108	26.1735
		WR2	Oh43	6.08228	1.72027			38.6687	13.5516
		WR1	A632	27.3811	19.4401			21.7684	2.71218
		WR2	A632	4.9139	5.14665			26.6989	7.50756
